# A detailed graphical and computational model of the mammalian renal circadian clock

**DOI:** 10.1101/795906

**Authors:** Jessica R. Ivy, Barbara Shih, John B. Hogenesch, John J. Mullins, Tom C. Freeman

## Abstract

Here we describe the construction of a detailed graphical and computational model of the mammalian circadian clock. We use it to simulate the clock activity within the kidney, where it plays a pivotal role in regulating blood pressure. First, we assembled a network-based process diagram, which includes all known components of the clock and the interactions between them. Parameterisation of the model for Petri net-based simulation experiments used mRNA levels in the kidney to define initial conditions. With empirical testing, model parameterisation was further refined such that the simulated activity of core genes closely matched their measured activity. Furthermore, virtual knockout experiments performed on the model were shown to reflect experimental gene knockout data. It also identified points at which canonical clock genes may integrate with downstream genes likely to affect blood pressure and other aspects of kidney function. We believe that the model provides new insights into the complexity and function of this most central of physiological pathways and provides a valuable resource for the research community.
