## Supplementary Table 2 for "A detailed graphical and computational model of the mammalian renal circadian clock"

### Sheet: Ivy et al Pathway Interactions
Interacting Partner 1				Interacting Partner 2				Interaction Type	Interaction Location	Clock regulated element?	NCBI-PubMed ID	Statement pertaining to interaction	Caveats/notes
Official Gene Symbol	Gene ID	Interactant Type	Interactant as on map	Official Gene Symbol/Element	Gene ID	Interactant Type	Interactant as on map
ARNTL	406	Protein	ARNTL (BMAL1)	CLOCK	9575	Protein	CLOCK	Binding	cytoplasm	N/A	9576906	MOP3 Forms Transcriptionally Active Complexes with MOP4 and CLOCK
ARNTL	406	Protein	ARNTL (BMAL1)	CLOCK	9575	Protein	CLOCK				12897057	Newly synthesized CLOCK protein is located predominantly in the cytoplasm, where it interacts with BMAL1 through the PAS-domain.
ARNTL	406	Protein	ARNTL (BMAL1)	NPAS2	4862	Protein	NPAS2	Binding	cytoplasm	N/A	9576906	MOP3 Forms Transcriptionally Active Complexes with MOP4 and CLOCK
ARNTL:CLOCK	406:9575	Complex	ARNTL (BMAL1):CLOCK	GSK3B	2932	Protein	GSK3B	Phosphorylation	cytoplasm	N/A	19946213	We have provided several lines of evidence to suggest that CLOCK is a substrate of GSK-3	the reactome says this is an unknown kinase but several papers say this kinase is GSK3
ARNTL:NPAS2	406:4862	Complex	ARNTL (BMAL1):NPAS2	GSK3B	2932	Protein	GSK3B	Phosphorylation	cytoplasm	N/A	19946213	We have provided several lines of evidence to suggest that CLOCK is a substrate of GSK-3
ARNTL:CLOCK[P]	406:9575	Complex	ARNTL1 (BMAL1): CLOCK[P]	CREBBP	1387	Protein	CREBBP (CBP)	Binding	nucleus	N/A	20930143	binding of CBP to BMAL1 predominantly occurs at discrete nuclear foci
ARNTL:NPAS2[P]	406:4862	Complex	ARNTL1 (BMAL1): NPAS2[P]	CREBBP	1387	Protein	CREBBP (CBP)	Binding	nucleus	N/A	20930143	binding of CBP to BMAL1 predominantly occurs at discrete nuclear foci
ARNTL: CLOCK[P]:CBP	406:9575:1387	Complex	ARNTL1 (BMAL1): CLOCK [P]:CBP	NR1D1	9572	Transcript	NR1D1 (REV-ERBa)	Tranactivation	nucleus	E-BOX	12150932	Rev-erbαtranscription appears to be positively regulated by CLOCK and BMAL1
ARNTL: CLOCK[P]:CBP	406:9575:1387	Complex	ARNTL1 (BMAL1): CLOCK [P]:CBP	NR1D2	9975	Transcript	NR1D2 (REVERBb)	Tranactivation	nucleus	E-BOX	22474260	Rev-erbα and Rev-erbβ cooperate in regulating core clock function
ARNTL: CLOCK[P]:CBP	406:9575:1387	Complex	ARNTL1 (BMAL1): CLOCK [P]:CBP	PER1	5187	Transcript	PER1	Tranactivation	nucleus	E-BOX	9616112	CLOCK-BMAL1 heterodimers appear to drive the positive component of per transcriptional oscillations
ARNTL: CLOCK[P]:CBP	406:9575:1387	Complex	ARNTL1 (BMAL1): CLOCK [P]:CBP	PER2	8864	Transcript	PER2	Tranactivation	nucleus	E-BOX	9616112	CLOCK-BMAL1 heterodimers appear to drive the positive component of per transcriptional oscillations
ARNTL: CLOCK[P]:CBP	406:9575:1387	Complex	ARNTL1 (BMAL1): CLOCK [P]:CBP	PER3	8863	Transcript	PER3	Tranactivation	nucleus	E-BOX	11163178	MOP3 and MOP9 (also known as BMAL2), can form heterodimers with CLOCK that can drive transcription from E box elements found in the promoters of circadian-responsive genes
ARNTL: CLOCK[P]:CBP	406:9575:1387	Complex	ARNTL1 (BMAL1): CLOCK [P]:CBP	CRY1	1407	Transcript	CRY1	Tranactivation	nucleus	E-BOX	11163178	MOP3 and MOP9 (also known as BMAL2), can form heterodimers with CLOCK that can drive transcription from E box elements found in the promoters of circadian-responsive genes
ARNTL: CLOCK[P]:CBP	406:9575:1387	Complex	ARNTL1 (BMAL1): CLOCK [P]:CBP	CRY2	1408	Transcript	CRY2	Tranactivation	nucleus	E-BOX	11163178	MOP3 and MOP9 (also known as BMAL2), can form heterodimers with CLOCK that can drive transcription from E box elements found in the promoters of circadian-responsive genes
ARNTL: CLOCK[P]:CBP	406:9575:1387	Complex	ARNTL1 (BMAL1): CLOCK [P]:CBP	BHLHE40	8553	Transcript	BHLHE40 (DEC1)	Tranactivation	nucleus	E-BOX	11163178	MOP3 and MOP9 (also known as BMAL2), can form heterodimers with CLOCK that can drive transcription from E box elements found in the promoters of circadian-responsive genes
ARNTL: CLOCK[P]:CBP	406:9575:1387	Complex	ARNTL1 (BMAL1): CLOCK [P]:CBP	BHLHE41	79365	Transcript	BHLHE41 (DEC2)	Tranactivation	nucleus	E-BOX	11163178	MOP3 and MOP9 (also known as BMAL2), can form heterodimers with CLOCK that can drive transcription from E box elements found in the promoters of circadian-responsive genes
ARNTL: CLOCK[P]:CBP	406:9575:1387	Complex	ARNTL1 (BMAL1): CLOCK [P]:CBP	DBP	1628	Transcript	DBP	Tranactivation	nucleus	E-BOX	11163178	Rhythmic CLOCK-BMAL1 binding to multiple E-box motifs drives circadian Dbp transcription
ARNTL: CLOCK[P]:CBP	406:9575:1387	Complex	ARNTL1 (BMAL1): CLOCK [P]:CBP	TEF	7008	Transcript	TEF	Tranactivation	nucleus	E-BOX	11163178	MOP3 and MOP9 (also known as BMAL2), can form heterodimers with CLOCK that can drive transcription from E box elements found in the promoters of circadian-responsive genes
ARNTL: CLOCK[P]:CBP	406:9575:1387	Complex	ARNTL1 (BMAL1): CLOCK [P]:CBP	HLF	3131	Transcript	HLF	Tranactivation	nucleus	E-BOX	11163178	MOP3 and MOP9 (also known as BMAL2), can form heterodimers with CLOCK that can drive transcription from E box elements found in the promoters of circadian-responsive genes
ARNTL: CLOCK[P]:CBP	406:9575:1387	Complex	ARNTL1 (BMAL1): CLOCK [P]:CBP	CIART	148523	Transcript	CIART	Tranactivation	nucleus	E-BOX	11163178	MOP3 and MOP9 (also known as BMAL2), can form heterodimers with CLOCK that can drive transcription from E box elements found in the promoters of circadian-responsive genes
NR1D1	9572	Protein	NR1D1 (REV-ERBa)	FERRIHEMEB	n/a		Protoporphyrin IX [Fe2+](FERRIHEMEB)	Binding	cytoplasm	N/A	19710360	Heme binding to Rev-erbα recruits the NCoR/histone deacetylase 3 (HDAC3) corepressor complex
NR1D2	9975	Protein	NR1D2 (REVERBb)	FERRIHEMEB	n/a		Protoporphyrin IX [Fe2+](FERRIHEMEB)	Binding	cytoplasm	N/A	19710360	Rev-erbα and Rev-erbβ cooperate in regulating core clock function	12150932	REV-ERBα Is a Putative Regulator of Circadian Bmal1 Transcription
NR1D1: FERRIHEMEB	9572	Protein	NR1D1 (REV-ERBa)	HDAC3	8841	Protein	HDAC3	Binding	nucleus	N/A	19710360	Heme binding to Rev-erbα recruits the NCoR/histone deacetylase 3 (HDAC3) corepressor complex	22474260	both Rev-erbs are recruited to a remarkably similar set of binding sites across the genome
NR1D2: FERRIHEME	9975	Protein	NR1D2 (REVERBb)	HDAC3	8841	Protein	HDAC3	Binding	nucleus	N/A	18037887	Here we show that heme is a physiological ligand of both receptors
NR1D1: FERRIHEMEB	9572	Protein	NR1D1 (REV-ERBa)	NCOR1	9611	Protein	NCOR1	Binding	nucleus	N/A	12861000	endogenous N-CoR, TBL1, and histone deacetylase 3 (HDAC3), but not HDAC1, -2, or -4, are recruited to a stably integrated reporter gene repressed by unliganded TR as well as the orphan receptor RevErb
NR1D2: FERRIHEMEB	9975	Protein	NR1D2 (REVERBb)	NCOR1	9611	Protein	NCOR1	Binding	nucleus	N/A	19710360	endogenous N-CoR, TBL1, and histone deacetylase 3 (HDAC3), but not HDAC1, -2, or -4, are recruited to a stably integrated reporter gene repressed by unliganded TR as well as the orphan receptor RevErb
CSNK1A[P]/ CSNK1D[P]/ CSNK1E[P]	93687/ 1453/ 1454	Protein	CSNK1A [P]/ CSNK1D [P]/ CSNK1E [P]	PER1	5187	Protein	PER1 [P]	Phosphorylation	cytoplasm	N/A	11779462	CKIepsilon and CKIdelta appear to bind to the same binding site on the mPER proteins
CSNK1A[P]/ CSNK1D[P]/ CSNK1E[P]	93687/ 1453/ 1454	Protein	CSNK1A [P]/ CSNK1D [P]/ CSNK1E [P]	PER2	8864	Protein	PER2 [P]	Phosphorylation	cytoplasm	N/A	11165242	CKIdelta may play a role similar to CKIepsilon, suggesting that it may also be involved in regulating circadian rhythmicity by post-translation modification of mammalian clock proteins hPER1 and 2
CSNK1A[P]/ CSNK1D[P]/ CSNK1E[P]	93687/ 1453/ 1454	Protein	CSNK1A [P]/ CSNK1D [P]/ CSNK1E [P]	PER3	8863	Protein	PER3 [P]	Phosphorylation	cytoplasm	N/A	21179498	We found that CK1alpha, in addition to CKIdelta and CKIepisilon, binds to PER1 and regulates its stability
PPP1CA:PPP1CB:PPP1CC	5499:5500:5501	Complex	PPP1CA:PPP1CB:PPP1CC (PP1)	PER1	5187	Protein	PER1 [P]	Dephosphrylation	cytoplasm	N/A	21930935	when PP1 is disrupted, PER phosphorylation is dramatically accelerated
PPP1CA:PPP1CB:PPP1CC	5499:5500:5501	Complex	PPP1CA:PPP1CB:PPP1CC (PP1)	PER2	8864	Protein	PER2 [P]	Dephosphrylation	cytoplasm	N/A	21712997	PP1, may reduce PER2 phosphorylation thereby influencing nuclear localization of this protein
PPP1CA:PPP1CB:PPP1CC	5499:5500:5501	Complex	PPP1CA:PPP1CB:PPP1CC (PP1)	PER3	8863	Protein	PER3 [P]	Dephosphrylation	cytoplasm	N/A	21930935	when PP1 is disrupted, PER phosphorylation is dramatically accelerated	Assuming that per3 is treated the same way by the CK1 kinases
PER1	5187	Protein	PER1 [P]	CRY1	1407	Protein	CRY1	Binding	cytoplasm	N/A	10428031	mCRY1 and mCRY2 are nuclear proteins that interact with each of the mPER proteins
PER1	5187	Protein	PER1 [P]	CRY2	1408	Protein	CRY2	Binding	cytoplasm	N/A	10428031	mCRY1 and mCRY2 are nuclear proteins that interact with each of the mPER proteins
PER2	8864	Protein	PER2 [P]	CRY1	1407	Protein	CRY1	Binding	cytoplasm	N/A	10428031	mCRY1 and mCRY2 are nuclear proteins that interact with each of the mPER proteins
PER2	8864	Protein	PER2 [P]	CRY2	1408	Protein	CRY2	Binding	cytoplasm	N/A	10428031	mCRY1 and mCRY2 are nuclear proteins that interact with each of the mPER proteins
PER3	8863	Protein	PER3 [P]	CRY1	1407	Protein	CRY1	Binding	cytoplasm	N/A	10428031	mCRY1 and mCRY2 are nuclear proteins that interact with each of the mPER proteins
PER3	8863	Protein	PER3 [P]	CRY2	1408	Protein	CRY2	Binding	cytoplasm	N/A	10428031	mCRY1 and mCRY2 are nuclear proteins that interact with each of the mPER proteins
KPNB1	3837	Protein	KPNB1 (importin B)	CRY1:PER1[P]: CKN1D/E/A	1407:5187: 93687/1453/1454	Complex	CRY1:PER1[P]: CKN1D/E/A	Translocation	nucleus	N/A	26319354	KPNB1 is required for timely nuclear import of PER/CRY in the negative feedback regulation of the circadian clock
KPNB1	3837	Protein	KPNB1 (importin B)	CRY2:PER1 [P]:CKN1D/E/A	1408:5187: 93687/1453/1454	Complex	CRY2:PER1 [P]:CKN1D/E/A	Translocation	nucleus	N/A	26319354	KPNB1 is required for timely nuclear import of PER/CRY in the negative feedback regulation of the circadian clock
KPNB1	3837	Protein	KPNB1 (importin B)	CRY1:PER3 [P]:CKN1D/E/A	1407:8863: 93687/1453/1454	Complex	CRY1:PER3 [P]:CKN1D/E/A	Translocation	nucleus	N/A	26319354	KPNB1 is required for timely nuclear import of PER/CRY in the negative feedback regulation of the circadian clock
KPNB1	3837	Protein	KPNB1 (importin B)	CRY2:PER3 [P]:CKN1D/E/A	1408:8863: 93687/1453/1454	Complex	CRY2:PER3 [P]:CKN1D/E/A	Translocation	nucleus	N/A	26319354	KPNB1 is required for timely nuclear import of PER/CRY in the negative feedback regulation of the circadian clock
KPNB1	3837	Protein	KPNB1 (importin B)	CRY2:PER2 [P]:CKN1D/E/A	1408:8864: 93687/1453/1454	Complex	CRY2:PER2 [P]:CKN1D/E/A	Translocation	nucleus	N/A	26319354	KPNB1 is required for timely nuclear import of PER/CRY in the negative feedback regulation of the circadian clock
KPNB1	3837	Protein	KPNB1 (importin B)	CRY1:PER2 [P]:CKN1D/E/A	1407:8864: 93687/1453/1454	Complex	CRY1:PER2 [P]:CKN1D/E/A	Translocation	nucleus	N/A	26319354	KPNB1 is required for timely nuclear import of PER/CRY in the negative feedback regulation of the circadian clock
BTRC	8945	Protein	BTRC (B-TRCP1)	CRY1:PER1[P]: CKN1D/E/A	1407:5187: 93687/1453/1454	Complex	CRY1:PER1[P]: CKN1D/E/A	Ubiquitinylation	nucleus	N/A	15917222	beta-TRCP controls endogenous Per1 activity and the circadian clock by directly targeting Per1 for degradation	Assuming that per3 is treated the same way by btrc
BTRC	8945	Protein	BTRC (B-TRCP1)	CRY2:PER1 [P]:CKN1D/E/A	1408:5187: 93687/1453/1454	Complex	CRY2:PER1 [P]:CKN1D/E/A	Ubiquitinylation	nucleus	N/A	15917222	beta-TRCP controls endogenous Per1 activity and the circadian clock by directly targeting Per1 for degradation	Assuming that per3 is treated the same way by btrc
BTRC	8945	Protein	BTRC (B-TRCP1)	CRY1:PER3 [P]:CKN1D/E/A	1407:8863: 93687/1453/1454	Complex	CRY1:PER3 [P]:CKN1D/E/A	Ubiquitinylation	nucleus	N/A	15917222	beta-TRCP controls endogenous Per1 activity and the circadian clock by directly targeting Per1 for degradation
BTRC	8945	Protein	BTRC (B-TRCP1)	CRY2:PER3 [P]:CKN1D/E/A	1408:8863: 93687/1453/1454	Complex	CRY2:PER3 [P]:CKN1D/E/A	Ubiquitinylation	nucleus	N/A	15917222	beta-TRCP controls endogenous Per1 activity and the circadian clock by directly targeting Per1 for degradation
BTRC	8945	Protein	BTRC (B-TRCP1)	CRY2:PER2 [P]:CKN1D/E/A	1408:8864: 93687/1453/1454	Complex	CRY2:PER2 [P]:CKN1D/E/A	Ubiquitinylation	nucleus	N/A	17876059	since expression of beta-TrCP interaction-deficient PER2 variants--but not wild-type PER2--results in a dramatic stabilization of PER2 protein as well as in the disruption of circadian rhythmicity
BTRC	8945	Protein	BTRC (B-TRCP1)	CRY1:PER2 [P]:CKN1D/E/A	1407:8864: 93687/1453/1454	Complex	CRY1:PER2 [P]:CKN1D/E/A	Ubiquitinylation	nucleus	N/A	17876059	since expression of beta-TrCP interaction-deficient PER2 variants--but not wild-type PER2--results in a dramatic stabilization of PER2 protein as well as in the disruption of circadian rhythmicity
FBXL3	26223	Proteins	FBXL3	CRY1:PER1[P]: CKN1D/E/A	1407:5187: 93687/1453/1454	Complex	CRY1:PER1[P]: CKN1D/E/A	Ubiquitinylation	nucleus	N/A	17463251	Fbxl3 controls the oscillation of the circadian clock by directing the degradation of cryptochrome proteins
FBXL3	26223	Proteins	FBXL3	CRY2:PER1 [P]:CKN1D/E/A	1408:5187: 93687/1453/1454	Complex	CRY2:PER1 [P]:CKN1D/E/A	Ubiquitinylation	nucleus	N/A	17463251	Fbxl3 controls the oscillation of the circadian clock by directing the degradation of cryptochrome proteins
FBXL3	26223	Proteins	FBXL3	CRY1:PER3 [P]:CKN1D/E/A	1407:8863: 93687/1453/1454	Complex	CRY1:PER3 [P]:CKN1D/E/A	Ubiquitinylation	nucleus	N/A	17463251	Fbxl3 controls the oscillation of the circadian clock by directing the degradation of cryptochrome proteins
FBXL3	26223	Proteins	FBXL3	CRY2:PER3 [P]:CKN1D/E/A	1408:8863: 93687/1453/1454	Complex	CRY2:PER3 [P]:CKN1D/E/A	Ubiquitinylation	nucleus	N/A	17463251	Fbxl3 controls the oscillation of the circadian clock by directing the degradation of cryptochrome proteins
FBXL3	26223	Proteins	FBXL3	CRY2:PER2 [P]:CKN1D/E/A	1408:8864: 93687/1453/1454	Complex	CRY2:PER2 [P]:CKN1D/E/A	Ubiquitinylation	nucleus	N/A	17463251	Fbxl3 controls the oscillation of the circadian clock by directing the degradation of cryptochrome proteins
FBXL3	26223	Proteins	FBXL3	CRY1:PER2 [P]:CKN1D/E/A	1407:8864: 93687/1453/1454	Complex	CRY1:PER2 [P]:CKN1D/E/A	Ubiquitinylation	nucleus	N/A	17463251	Fbxl3 controls the oscillation of the circadian clock by directing the degradation of cryptochrome proteins
FBXL21	50789	Proteins	FBXL21	CRY1:PER1[P]: CKN1D/E/A	1407:5187: 93687/1453/1454	Complex	CRY1:PER1[P]: CKN1D/E/A	Ubiquitinylation	cytoplasm?	N/A	23452856	FBXL21 regulates oscillation of the circadian clock through ubiquitination of stabilization of cryptochromes
FBXL21	50789	Proteins	FBXL21	CRY2:PER1 [P]:CKN1D/E/A	1408:5187: 93687/1453/1454	Complex	CRY2:PER1 [P]:CKN1D/E/A	Ubiquitinylation	cytoplasm?	N/A	23452856	FBXL21 regulates oscillation of the circadian clock through ubiquitination of stabilization of cryptochromes
FBXL21	50789	Proteins	FBXL21	CRY1:PER3 [P]:CKN1D/E/A	1407:8863: 93687/1453/1454	Complex	CRY1:PER3 [P]:CKN1D/E/A	Ubiquitinylation	cytoplasm?	N/A	23452856	FBXL21 regulates oscillation of the circadian clock through ubiquitination of stabilization of cryptochromes
FBXL21	50789	Proteins	FBXL21	CRY2:PER3 [P]:CKN1D/E/A	1408:8863: 93687/1453/1454	Complex	CRY2:PER3 [P]:CKN1D/E/A	Ubiquitinylation	cytoplasm?	N/A	23452856	FBXL21 regulates oscillation of the circadian clock through ubiquitination of stabilization of cryptochromes	http://www.sciencedirect.com/science/article/pii/S0092867413001487
FBXL21	50789	Proteins	FBXL21	CRY2:PER2 [P]:CKN1D/E/A	1408:8864: 93687/1453/1454	Complex	CRY2:PER2 [P]:CKN1D/E/A	Ubiquitinylation	cytoplasm?	N/A	23452856	FBXL21 regulates oscillation of the circadian clock through ubiquitination of stabilization of cryptochromes
FBXL21	50789	Proteins	FBXL21	CRY1:PER2 [P]:CKN1D/E/A	1407:8864: 93687/1453/1454	Complex	CRY1:PER2 [P]:CKN1D/E/A	Ubiquitinylation	cytoplasm?	N/A	23452856	FBXL21 regulates oscillation of the circadian clock through ubiquitination of stabilization of cryptochromes
CRY1:PER1[P]: CKN1D/E/A	1407:5187: 93687/1453/1454	Complex	CRY1:PER1[P]: CKN1D/E/A	NR1D1	9572	Transcript	NR1D1 (REV-ERBa)	Trans-inhibition	E-BOX	E-BOX	10428031	Luciferase reporter gene assays show that mCRY1 or mCRY2 alone abrogates CLOCK:BMAL1-E box-mediated transcription
CRY1:PER1[P]: CKN1D/E/A	1407:5187: 93687/1453/1454	Complex	CRY1:PER1[P]: CKN1D/E/A	NR1D2	9975	Transcript	NR1D2 (REVERBb)	Trans-inhibition	E-BOX	E-BOX	10428031	Luciferase reporter gene assays show that mCRY1 or mCRY2 alone abrogates CLOCK:BMAL1-E box-mediated transcription
CRY1:PER1[P]: CKN1D/E/A	1407:5187: 93687/1453/1454	Complex	CRY1:PER1[P]: CKN1D/E/A	PER1	5187	Transcript	PER1	Trans-inhibition	E-BOX	E-BOX	10428031	Luciferase reporter gene assays show that mCRY1 or mCRY2 alone abrogates CLOCK:BMAL1-E box-mediated transcription
CRY1:PER1[P]: CKN1D/E/A	1407:5187: 93687/1453/1454	Complex	CRY1:PER1[P]: CKN1D/E/A	PER2	8864	Transcript	PER1	Trans-inhibition	E-BOX	E-BOX	10428031	Luciferase reporter gene assays show that mCRY1 or mCRY2 alone abrogates CLOCK:BMAL1-E box-mediated transcription
CRY1:PER1[P]: CKN1D/E/A	1407:5187: 93687/1453/1454	Complex	CRY1:PER1[P]: CKN1D/E/A	PER3	8863	Transcript	PER3	Trans-inhibition	E-BOX	E-BOX	10428031	Luciferase reporter gene assays show that mCRY1 or mCRY2 alone abrogates CLOCK:BMAL1-E box-mediated transcription
CRY1:PER1[P]: CKN1D/E/A	1407:5187: 93687/1453/1454	Complex	CRY1:PER1[P]: CKN1D/E/A	CRY1	1407	Transcript	CRY1	Trans-inhibition	E-BOX	E-BOX	10428031	Luciferase reporter gene assays show that mCRY1 or mCRY2 alone abrogates CLOCK:BMAL1-E box-mediated transcription
CRY1:PER1[P]: CKN1D/E/A	1407:5187: 93687/1453/1454	Complex	CRY1:PER1[P]: CKN1D/E/A	CRY2	1408	Transcript	CRY2	Trans-inhibition	E-BOX	E-BOX	10428031	Luciferase reporter gene assays show that mCRY1 or mCRY2 alone abrogates CLOCK:BMAL1-E box-mediated transcription
CRY1:PER1[P]: CKN1D/E/A	1407:5187: 93687/1453/1454	Complex	CRY1:PER1[P]: CKN1D/E/A	BHLHE40	8553	Transcript	BHLHE40 (DEC1)	Trans-inhibition	E-BOX	E-BOX	10428031	Luciferase reporter gene assays show that mCRY1 or mCRY2 alone abrogates CLOCK:BMAL1-E box-mediated transcription
CRY1:PER1[P]: CKN1D/E/A	1407:5187: 93687/1453/1454	Complex	CRY1:PER1[P]: CKN1D/E/A	BHLHE41	79365	Transcript	BHLHE41 (DEC2)	Trans-inhibition	E-BOX	E-BOX	10428031	Luciferase reporter gene assays show that mCRY1 or mCRY2 alone abrogates CLOCK:BMAL1-E box-mediated transcription
CRY1:PER1[P]: CKN1D/E/A	1407:5187: 93687/1453/1454	Complex	CRY1:PER1[P]: CKN1D/E/A	DBP	1628	Transcript	DBP	Trans-inhibition	E-BOX	E-BOX	10428031	Luciferase reporter gene assays show that mCRY1 or mCRY2 alone abrogates CLOCK:BMAL1-E box-mediated transcription
CRY1:PER1[P]: CKN1D/E/A	1407:5187: 93687/1453/1454	Complex	CRY1:PER1[P]: CKN1D/E/A	TEF	7008	Transcript	TEF	Trans-inhibition	E-BOX	E-BOX	10428031	Luciferase reporter gene assays show that mCRY1 or mCRY2 alone abrogates CLOCK:BMAL1-E box-mediated transcription
CRY1:PER1[P]: CKN1D/E/A	1407:5187: 93687/1453/1454	Complex	CRY1:PER1[P]: CKN1D/E/A	HLF	3131	Transcript	HLF	Trans-inhibition	E-BOX	E-BOX	10428031	Luciferase reporter gene assays show that mCRY1 or mCRY2 alone abrogates CLOCK:BMAL1-E box-mediated transcription
CRY1:PER1[P]: CKN1D/E/A	1407:5187: 93687/1453/1454	Complex	CRY1:PER1[P]: CKN1D/E/A	CIART	148523	Transcript	CIART	Trans-inhibition	E-BOX	E-BOX	10428031	Luciferase reporter gene assays show that mCRY1 or mCRY2 alone abrogates CLOCK:BMAL1-E box-mediated transcription
NR1D1: HDAC3: NCOR1: Ferreheme	9572:8841:9611	Complex	NR1D1: HDAC3: NCOR1: Ferreheme	NFIL3	18030	Transcript	NFIL3	Trans-inhibition	nucleus	RRE	12150932/12152080	REV-ERBalpha constitutes a molecular link through which components of the negative limb drive antiphasic expression of components of the positive limb/discovery and validation of the function of Rev-ErbA/ROR response elements in generating gene expression during circadian night, which is in phase with Bmal1 and antiphase to Per2 expression
NR1D2: HDAC3: NCOR1: Ferreheme	9975:8841:9611	Complex	NR1D2: HDAC3: NCOR1: Ferreheme	CLOCK	9575	Transcript	CLOCK	Trans-inhibition	nucleus	RRE	22474260	depletion of Rev-erbα together with closely related Rev-erbβ has dramatic effects on the cell-autonomous clock
NR1D1: HDAC3: NCOR1: Ferreheme	9572:8841:9611	Complex	NR1D1: HDAC3: NCOR1: Ferreheme	ARNTL	406	Transcript	ARNTL	Trans-inhibition	nucleus	RRE	12150932/12152080	REV-ERBalpha constitutes a molecular link through which components of the negative limb drive antiphasic expression of components of the positive limb/discovery and validation of the function of Rev-ErbA/ROR response elements in generating gene expression during circadian night, which is in phase with Bmal1 and antiphase to Per2 expression
NR1D2: HDAC3: NCOR1: Ferreheme	9975:8841:9611	Complex	NR1D2: HDAC3: NCOR1: Ferreheme	NPAS2	4862	Transcript	NPAS2	Trans-inhibition	nucleus	RRE	22474260	depletion of Rev-erbα together with closely related Rev-erbβ has dramatic effects on the cell-autonomous clock
NR1D1: HDAC3: NCOR1: Ferreheme	9975:8841:9611	Complex	NR1D1: HDAC3: NCOR1: Ferreheme	CRY1	1407	Transcript	CRY1	Trans-inhibition	nucleus	RRE	12150932/12152080	REV-ERBalpha constitutes a molecular link through which components of the negative limb drive antiphasic expression of components of the positive limb/discovery and validation of the function of Rev-ErbA/ROR response elements in generating gene expression during circadian night, which is in phase with Bmal1 and antiphase to Per2 expression
NR1D2: HDAC3: NCOR1: Ferreheme	9975:8841:9611	Complex	NR1D2: HDAC3: NCOR1: Ferreheme	RORC	19885	Transcript	RORC	Trans-inhibition	nucleus	RRE	22474260	depletion of Rev-erbα together with closely related Rev-erbβ has dramatic effects on the cell-autonomous clock
PPARGC1A	10891	Protein	PPARGC1A	RORA	19833	Protein	RORA	Binding	nucleus	N/A	17476214	Transcriptional coactivator PGC-1alpha integrates the mammalian clockand energy metabolism
PPARGC1A	10891	Protein	PPARGC1A	RORB	225998	Protein	RORB	Binding	nucleus	N/A	17476214	Transcriptional coactivator PGC-1alpha integrates the mammalian clockand energy metabolism	assumed
PPARGC1A	10891	Protein	PPARGC1A	RORC	19885	Protein	RORC	Binding	nucleus	N/A	17476214	Transcriptional coactivator PGC-1alpha integrates the mammalian clockand energy metabolism	assumed
NRIP1	8204	Protein	NRIP1	RORA	19833	Protein	RORA	Binding	nucleus	N/A	21628546	RIP140 is not only involved in metabolic control but also acts as a coactivator for RORα
NRIP1	8204	Protein	NRIP1	RORB	225998	Protein	RORB	Binding	nucleus	N/A	21628546	RIP140 is not only involved in metabolic control but also acts as a coactivator for RORα	assumed
NRIP1	8204	Protein	NRIP1	RORC	19885	Protein	RORC	Binding	nucleus	N/A	21628546	RIP140 is not only involved in metabolic control but also acts as a coactivator for RORα	assumed
EP300	2033	Protein	EP300	RORA	19833	Protein	RORA	Binding	nucleus	N/A	15199055	regulated by ROR and coactivated by p300 and PGC-1
EP300	2033	Protein	EP300	RORB	225998	Protein	RORB	Binding	nucleus	N/A	15199055	regulated by ROR and coactivated by p300 and PGC-1	assumed
EP300	2033	Protein	EP300	RORC	19885	Protein	RORC	Binding	nucleus	N/A	15199055	regulated by ROR and coactivated by p300 and PGC-1	assumed
RORA:EP300: PPARG1A:NRIP1	19833:2033: 10891:8204	Complex	RORA:EP300: PPARG1A:NRIP1	NFIL3	18030	Transcript	NFIL3	Tranactivation	nucleus	RRE	20148689	RREs are located on those of six genes (Bmal1/Arntl, Clock, Npas2, Cry1, E4bp4/Nfil3, and Rorγ
RORA:EP300: PPARG1A:NRIP1	19833:2033: 10891:8204	Complex	RORA:EP300: PPARG1A:NRIP1	CLOCK	9575	Transcript	CLOCK	Tranactivation	nucleus	RRE	20148689	RREs are located on those of six genes (Bmal1/Arntl, Clock, Npas2, Cry1, E4bp4/Nfil3, and Rorγ
RORA:EP300: PPARG1A:NRIP1	19833:2033: 10891:8204	Complex	RORA:EP300: PPARG1A:NRIP1	ARNTL	406	Transcript	ARNTL	Tranactivation	nucleus	RRE	15312651	we identified Rora as an activator of Bmal1 transcription
RORA:EP300: PPARG1A:NRIP1	19833:2033: 10891:8204	Complex	RORA:EP300: PPARG1A:NRIP1	NPAS2	4862	Transcript	NPAS2	Tranactivation	nucleus	RRE	20148689	RREs are located on those of six genes (Bmal1/Arntl, Clock, Npas2, Cry1, E4bp4/Nfil3, and Rorγ
RORA:EP300: PPARG1A:NRIP1	19833:2033: 10891:8204	Complex	RORA:EP300: PPARG1A:NRIP1	CRY1	1407	Transcript	CRY1	Tranactivation	nucleus	RRE	20148689	RREs are located on those of six genes (Bmal1/Arntl, Clock, Npas2, Cry1, E4bp4/Nfil3, and Rorγ
RORA:EP300: PPARG1A:NRIP1	19833:2033: 10891:8204	Complex	RORA:EP300: PPARG1A:NRIP1	RORC	19885	Transcript	RORC	Tranactivation	nucleus	RRE	20148689	RREs are located on those of six genes (Bmal1/Arntl, Clock, Npas2, Cry1, E4bp4/Nfil3, and Rorγ
RORC:EP300: PPARG1A:NRIP1	19885:2033: 10891:8204	Complex	RORC:EP300: PPARG1A:NRIP1	NFIL3	18030	Transcript	NFIL3	Tranactivation	nucleus	RRE	20148689	E4bp4, however, is regulated by the RRE, the nighttime control element
RORC:EP300: PPARG1A:NRIP1	19885:2033: 10891:8204	Complex	RORC:EP300: PPARG1A:NRIP1	CLOCK	9575	Transcript	CLOCK	Tranactivation	nucleus	RRE	20148689	RREs are located on those of six genes (Bmal1/Arntl, Clock, Npas2, Cry1, E4bp4/Nfil3, and Rorγ
RORC:EP300: PPARG1A:NRIP1	19885:2033: 10891:8204	Complex	RORC:EP300: PPARG1A:NRIP1	ARNTL	406	Transcript	ARNTL	Tranactivation	nucleus	RRE	20148689	RREs are located on those of six genes (Bmal1/Arntl, Clock, Npas2, Cry1, E4bp4/Nfil3, and Rorγ
RORC:EP300: PPARG1A:NRIP1	19885:2033: 10891:8204	Complex	RORC:EP300: PPARG1A:NRIP1	NPAS2	4862	Transcript	NPAS2	Tranactivation	nucleus	RRE	20148689	RREs are located on those of six genes (Bmal1/Arntl, Clock, Npas2, Cry1, E4bp4/Nfil3, and Rorγ
RORC:EP300: PPARG1A:NRIP3	19885:2033: 10891:8204	Complex	RORC:EP300: PPARG1A:NRIP3	CRY1	1407	Transcript	CRY1	Tranactivation	nucleus	RRE	20148689	RREs are located on those of six genes (Bmal1/Arntl, Clock, Npas2, Cry1, E4bp4/Nfil3, and Rorγ
RORC:EP300: PPARG1A:NRIP4	19885:2033: 10891:8204	Complex	RORC:EP300: PPARG1A:NRIP4	RORC	19885	Transcript	RORC	Tranactivation	nucleus	RRE	20148689	RREs are located on those of six genes (Bmal1/Arntl, Clock, Npas2, Cry1, E4bp4/Nfil3, and Rorγ
CIART	229599	Protein	CIART	HDAC1	3065	Protein	HDAC1	Binding	nucleus	N/A	24736997	CHRONO operates as a repressor of the core circadian feedback loop through the recruitment of HDAC
CIART	229599	Protein	CIART	HDAC1	3065	Protein	HDAC1	Binding	nucleus	N/A	24736997	CHRONO operates as a repressor of the core circadian feedback loop through the recruitment of HDAC
CIART	229599	Protein	CIART	NR3C1	2908	Protein	NR3C1	Binding	nucleus	N/A	24736997	CHRONO forms a complex with the glucocorticoid receptor and mediates glucocorticoid response
CIART	229599	Protein	CIART	NR3C1	2908	Protein	NR3C1	Binding	nucleus	N/A	24736997	CHRONO forms a complex with the glucocorticoid receptor and mediates glucocorticoid response
CIART:NR3C1: HDAC1	299599:2908: 3065	Complex	CIART:NR3C1: HDAC1	NR1D1	9572	Transcript	NR1D1 (REV-ERBa)	Tranactivation	nucleus	E-BOX	24736997	CHRONO endogenously binds to the E-boxes of circadian genes with circadian rhythmicity, suggesting that Chrono is a core circadian repressor that operates as an auto-regulated component of the clock
CIART:NR3C1: HDAC1	299599:2908: 3065	Complex	CIART:NR3C1: HDAC1	NR1D2	9975	Transcript	NR1D2 (REVERBb)	Tranactivation	nucleus	E-BOX	24736997	CHRONO endogenously binds to the E-boxes of circadian genes with circadian rhythmicity, suggesting that Chrono is a core circadian repressor that operates as an auto-regulated component of the clock
CIART:NR3C1: HDAC1	299599:2908: 3065	Complex	CIART:NR3C1: HDAC1	PER1	5187	Transcript	PER1	Tranactivation	nucleus	E-BOX	24736997	CHRONO endogenously binds to the E-boxes of circadian genes with circadian rhythmicity, suggesting that Chrono is a core circadian repressor that operates as an auto-regulated component of the clock
CIART:NR3C1: HDAC1	299599:2908: 3065	Complex	CIART:NR3C1: HDAC1	PER2	8864	Transcript	PER1	Tranactivation	nucleus	E-BOX	24736997	CHRONO endogenously binds to the E-boxes of circadian genes with circadian rhythmicity, suggesting that Chrono is a core circadian repressor that operates as an auto-regulated component of the clock
CIART:NR3C1: HDAC1	299599:2908: 3065	Complex	CIART:NR3C1: HDAC1	PER3	8863	Transcript	PER3	Tranactivation	nucleus	E-BOX	24736997	CHRONO endogenously binds to the E-boxes of circadian genes with circadian rhythmicity, suggesting that Chrono is a core circadian repressor that operates as an auto-regulated component of the clock
CIART:NR3C1: HDAC1	299599:2908: 3065	Complex	CIART:NR3C1: HDAC1	CRY1	1407	Transcript	CRY1	Tranactivation	nucleus	E-BOX	24736997	CHRONO endogenously binds to the E-boxes of circadian genes with circadian rhythmicity, suggesting that Chrono is a core circadian repressor that operates as an auto-regulated component of the clock
CIART:NR3C1: HDAC1	299599:2908: 3065	Complex	CIART:NR3C1: HDAC1	CRY2	1408	Transcript	CRY2	Tranactivation	nucleus	E-BOX	24736997	CHRONO endogenously binds to the E-boxes of circadian genes with circadian rhythmicity, suggesting that Chrono is a core circadian repressor that operates as an auto-regulated component of the clock
CIART:NR3C1: HDAC1	299599:2908: 3065	Complex	CIART:NR3C1: HDAC1	BHLHE40	8553	Transcript	BHLHE40 (DEC1)	Tranactivation	nucleus	E-BOX	24736997	CHRONO endogenously binds to the E-boxes of circadian genes with circadian rhythmicity, suggesting that Chrono is a core circadian repressor that operates as an auto-regulated component of the clock
CIART:NR3C1: HDAC1	299599:2908: 3065	Complex	CIART:NR3C1: HDAC1	BHLHE41	79365	Transcript	BHLHE41 (DEC2)	Tranactivation	nucleus	E-BOX	24736997	CHRONO endogenously binds to the E-boxes of circadian genes with circadian rhythmicity, suggesting that Chrono is a core circadian repressor that operates as an auto-regulated component of the clock
CIART:NR3C1: HDAC1	299599:2908: 3065	Complex	CIART:NR3C1: HDAC1	DBP	1628	Transcript	DBP	Tranactivation	nucleus	E-BOX	24736997	CHRONO endogenously binds to the E-boxes of circadian genes with circadian rhythmicity, suggesting that Chrono is a core circadian repressor that operates as an auto-regulated component of the clock
CIART:NR3C1: HDAC1	299599:2908: 3065	Complex	CIART:NR3C1: HDAC1	TEF	7008	Transcript	TEF	Tranactivation	nucleus	E-BOX	24736997	CHRONO endogenously binds to the E-boxes of circadian genes with circadian rhythmicity, suggesting that Chrono is a core circadian repressor that operates as an auto-regulated component of the clock
CIART:NR3C1: HDAC1	299599:2908: 3065	Complex	CIART:NR3C1: HDAC1	HLF	3131	Transcript	HLF	Tranactivation	nucleus	E-BOX	24736997	CHRONO endogenously binds to the E-boxes of circadian genes with circadian rhythmicity, suggesting that Chrono is a core circadian repressor that operates as an auto-regulated component of the clock
CIART:NR3C1: HDAC1	299599:2908: 3065	Complex	CIART:NR3C1: HDAC1	CIART	148523	Transcript	CIART	Tranactivation	nucleus	E-BOX	24736997	CHRONO endogenously binds to the E-boxes of circadian genes with circadian rhythmicity, suggesting that Chrono is a core circadian repressor that operates as an auto-regulated component of the clock
NFIL3	18030	Protein	NFIL3 (E4BP4)	NR1D1	9572	Transcript	NR1D1 (REV-ERBa)	Trans-inhibition	nucleus	D-BOX	11316793	E4BP4 suppresses the transcription of target genes
NFIL3	18030	Protein	NFIL3 (E4BP4)	NR1D2	9975	Transcript	NR1D2 (REVERBb)	Trans-inhibition	nucleus	D-BOX	11316793	E4BP4 suppresses the transcription of target genes
NFIL3	18030	Protein	NFIL3 (E4BP4)	PER1	5187	Transcript	PER1	Trans-inhibition	nucleus	D-BOX	11316793	E4BP4 suppresses the transcription of target genes
NFIL3	18030	Protein	NFIL3 (E4BP4)	PER2	8864	Transcript	PER1	Trans-inhibition	nucleus	D-BOX	11316793	E4BP4 suppresses the transcription of target genes
NFIL3	18030	Protein	NFIL3 (E4BP4)	PER3	8863	Transcript	PER3	Trans-inhibition	nucleus	D-BOX	11316793	E4BP4 suppresses the transcription of target genes
NFIL3	18030	Protein	NFIL3 (E4BP4)	CRY1	1407	Transcript	CRY1	Trans-inhibition	nucleus	D-BOX	11316793	E4BP4 suppresses the transcription of target genes
NFIL3	18030	Protein	NFIL3 (E4BP4)	CRY2	1408	Transcript	CRY2	Trans-inhibition	nucleus	D-BOX	11316793	E4BP4 suppresses the transcription of target genes
BHLHE40	8553	Protein	BHLHE40 (DEC1)	NR1D1	9572	Transcript	NR1D1 (REVERBa)	Trans-inhibition	nucleus	E-BOX	12397359	Dec1 and Dec2, basic helix–loop–helix transcription factors, repressed Clock/Bmal1-induced transactivation of the mouse Per1 promoter through direct protein–protein interactions with Bmal1 and/or competition for E-box elements.
BHLHE40	8553	Protein	BHLHE40 (DEC1)	NR1D2	9975	Transcript	NR1D2 (REVERBb)	Trans-inhibition	nucleus	E-BOX	12397359	Dec1 and Dec2, basic helix–loop–helix transcription factors, repressed Clock/Bmal1-induced transactivation of the mouse Per1 promoter through direct protein–protein interactions with Bmal1 and/or competition for E-box elements.
BHLHE40	8553	Protein	BHLHE40 (DEC1)	PER1	5187	Transcript	PER1	Trans-inhibition	nucleus	E-BOX	12397359	Dec1 and Dec2, basic helix–loop–helix transcription factors, repressed Clock/Bmal1-induced transactivation of the mouse Per1 promoter through direct protein–protein interactions with Bmal1 and/or competition for E-box elements.
BHLHE40	8553	Protein	BHLHE40 (DEC1)	PER2	8864	Transcript	PER1	Trans-inhibition	nucleus	E-BOX	12397359	Dec1 and Dec2, basic helix–loop–helix transcription factors, repressed Clock/Bmal1-induced transactivation of the mouse Per1 promoter through direct protein–protein interactions with Bmal1 and/or competition for E-box elements.
BHLHE40	8553	Protein	BHLHE40 (DEC1)	PER3	8863	Transcript	PER3	Trans-inhibition	nucleus	E-BOX	12397359	Dec1 and Dec2, basic helix–loop–helix transcription factors, repressed Clock/Bmal1-induced transactivation of the mouse Per1 promoter through direct protein–protein interactions with Bmal1 and/or competition for E-box elements.
BHLHE40	8553	Protein	BHLHE40 (DEC1)	CRY1	1407	Transcript	CRY1	Trans-inhibition	nucleus	E-BOX	12397359	Dec1 and Dec2, basic helix–loop–helix transcription factors, repressed Clock/Bmal1-induced transactivation of the mouse Per1 promoter through direct protein–protein interactions with Bmal1 and/or competition for E-box elements.
BHLHE40	8553	Protein	BHLHE40 (DEC1)	CRY2	1408	Transcript	CRY2	Trans-inhibition	nucleus	E-BOX	12397359	Dec1 and Dec2, basic helix–loop–helix transcription factors, repressed Clock/Bmal1-induced transactivation of the mouse Per1 promoter through direct protein–protein interactions with Bmal1 and/or competition for E-box elements.
BHLHE40	8553	Protein	BHLHE40 (DEC1)	BHLHE40	8553	Transcript	BHLHE40 (DEC1)	Trans-inhibition	nucleus	E-BOX	12397359	Dec1 and Dec2, basic helix–loop–helix transcription factors, repressed Clock/Bmal1-induced transactivation of the mouse Per1 promoter through direct protein–protein interactions with Bmal1 and/or competition for E-box elements.
BHLHE40	8553	Protein	BHLHE40 (DEC1)	BHLHE41	79365	Transcript	BHLHE41 (DEC2)	Trans-inhibition	nucleus	E-BOX	12397359	Dec1 and Dec2, basic helix–loop–helix transcription factors, repressed Clock/Bmal1-induced transactivation of the mouse Per1 promoter through direct protein–protein interactions with Bmal1 and/or competition for E-box elements.
BHLHE40	8553	Protein	BHLHE40 (DEC1)	DBP	1628	Transcript	DBP	Trans-inhibition	nucleus	E-BOX	12397359	Dec1 and Dec2, basic helix–loop–helix transcription factors, repressed Clock/Bmal1-induced transactivation of the mouse Per1 promoter through direct protein–protein interactions with Bmal1 and/or competition for E-box elements.
BHLHE40	8553	Protein	BHLHE40 (DEC1)	TEF	7008	Transcript	TEF	Trans-inhibition	nucleus	E-BOX	12397359	Dec1 and Dec2, basic helix–loop–helix transcription factors, repressed Clock/Bmal1-induced transactivation of the mouse Per1 promoter through direct protein–protein interactions with Bmal1 and/or competition for E-box elements.
BHLHE40	8553	Protein	BHLHE40 (DEC1)	HLF	3131	Transcript	HLF	Trans-inhibition	nucleus	E-BOX	12397359	Dec1 and Dec2, basic helix–loop–helix transcription factors, repressed Clock/Bmal1-induced transactivation of the mouse Per1 promoter through direct protein–protein interactions with Bmal1 and/or competition for E-box elements.
BHLHE40	8553	Protein	BHLHE40 (DEC1)	CIART	148523	Transcript	CIART	Trans-inhibition	nucleus	E-BOX	12397359	Dec1 and Dec2, basic helix–loop–helix transcription factors, repressed Clock/Bmal1-induced transactivation of the mouse Per1 promoter through direct protein–protein interactions with Bmal1 and/or competition for E-box elements.
BHLHE41	79365	Protein	BHLHE41 (DEC2)	NR1D1	9572	Transcript	NR1D1 (REVERBa)	Trans-inhibition	nucleus	E-BOX	12397359	Dec1 and Dec2, basic helix–loop–helix transcription factors, repressed Clock/Bmal1-induced transactivation of the mouse Per1 promoter through direct protein–protein interactions with Bmal1 and/or competition for E-box elements.
BHLHE41	79365	Protein	BHLHE41 (DEC2)	NR1D2	9975	Transcript	NR1D2 (REVERBb)	Trans-inhibition	nucleus	E-BOX	12397359	Dec1 and Dec2, basic helix–loop–helix transcription factors, repressed Clock/Bmal1-induced transactivation of the mouse Per1 promoter through direct protein–protein interactions with Bmal1 and/or competition for E-box elements.
BHLHE41	79365	Protein	BHLHE41 (DEC2)	PER1	5187	Transcript	PER1	Trans-inhibition	nucleus	E-BOX	12397359	Dec1 and Dec2, basic helix–loop–helix transcription factors, repressed Clock/Bmal1-induced transactivation of the mouse Per1 promoter through direct protein–protein interactions with Bmal1 and/or competition for E-box elements.
BHLHE41	79365	Protein	BHLHE41 (DEC2)	PER2	8864	Transcript	PER1	Trans-inhibition	nucleus	E-BOX	12397359	Dec1 and Dec2, basic helix–loop–helix transcription factors, repressed Clock/Bmal1-induced transactivation of the mouse Per1 promoter through direct protein–protein interactions with Bmal1 and/or competition for E-box elements.
BHLHE41	79365	Protein	BHLHE41 (DEC2)	PER3	8863	Transcript	PER3	Trans-inhibition	nucleus	E-BOX	12397359	Dec1 and Dec2, basic helix–loop–helix transcription factors, repressed Clock/Bmal1-induced transactivation of the mouse Per1 promoter through direct protein–protein interactions with Bmal1 and/or competition for E-box elements.
BHLHE41	79365	Protein	BHLHE41 (DEC2)	CRY1	1407	Transcript	CRY1	Trans-inhibition	nucleus	E-BOX	12397359	Dec1 and Dec2, basic helix–loop–helix transcription factors, repressed Clock/Bmal1-induced transactivation of the mouse Per1 promoter through direct protein–protein interactions with Bmal1 and/or competition for E-box elements.
BHLHE41	79365	Protein	BHLHE41 (DEC2)	CRY2	1408	Transcript	CRY2	Trans-inhibition	nucleus	E-BOX	12397359	Dec1 and Dec2, basic helix–loop–helix transcription factors, repressed Clock/Bmal1-induced transactivation of the mouse Per1 promoter through direct protein–protein interactions with Bmal1 and/or competition for E-box elements.
BHLHE41	79365	Protein	BHLHE41 (DEC2)	BHLHE40	8553	Transcript	BHLHE40 (DEC1)	Trans-inhibition	nucleus	E-BOX	12397359	Dec1 and Dec2, basic helix–loop–helix transcription factors, repressed Clock/Bmal1-induced transactivation of the mouse Per1 promoter through direct protein–protein interactions with Bmal1 and/or competition for E-box elements.
BHLHE41	79365	Protein	BHLHE41 (DEC2)	BHLHE41	79365	Transcript	BHLHE41 (DEC2)	Trans-inhibition	nucleus	E-BOX	12397359	Dec1 and Dec2, basic helix–loop–helix transcription factors, repressed Clock/Bmal1-induced transactivation of the mouse Per1 promoter through direct protein–protein interactions with Bmal1 and/or competition for E-box elements.
BHLHE41	79365	Protein	BHLHE41 (DEC2)	DBP	1628	Transcript	DBP	Trans-inhibition	nucleus	E-BOX	12397359	Dec1 and Dec2, basic helix–loop–helix transcription factors, repressed Clock/Bmal1-induced transactivation of the mouse Per1 promoter through direct protein–protein interactions with Bmal1 and/or competition for E-box elements.
BHLHE41	79365	Protein	BHLHE41 (DEC2)	TEF	7008	Transcript	TEF	Trans-inhibition	nucleus	E-BOX	12397359	Dec1 and Dec2, basic helix–loop–helix transcription factors, repressed Clock/Bmal1-induced transactivation of the mouse Per1 promoter through direct protein–protein interactions with Bmal1 and/or competition for E-box elements.
BHLHE41	79365	Protein	BHLHE41 (DEC2)	HLF	3131	Transcript	HLF	Trans-inhibition	nucleus	E-BOX	12397359	Dec1 and Dec2, basic helix–loop–helix transcription factors, repressed Clock/Bmal1-induced transactivation of the mouse Per1 promoter through direct protein–protein interactions with Bmal1 and/or competition for E-box elements.
BHLHE41	79365	Protein	BHLHE41 (DEC2)	CIART	148523	Transcript	CIART	Trans-inhibition	nucleus	E-BOX	12397359	Dec1 and Dec2, basic helix–loop–helix transcription factors, repressed Clock/Bmal1-induced transactivation of the mouse Per1 promoter through direct protein–protein interactions with Bmal1 and/or competition for E-box elements.
