## Supplementary Table 3 for "A detailed graphical and computational model of the mammalian renal circadian clock"

### Sheet: Supp. Table 3. Parameterisation
Run conditions: 1000 time blocks, 200 runs, uniform distribution, consumptive transition mode
Added tokens (1)/KO (2)	Pathway Component	Input tokens
		Test model	Kidney model at baseline	Clock knockout experiment	Clock + Npas2 knockout experiment	Cry2 knockout experiment	Cry1 + Cry2 knockout experiment	Nr1d1 knockout experiment	Nr1d1 + Nr1d2 knockout experiment
1	BTRC (B-TRCP1)	1000	800	800	800	800	800	800	800
1	CLOCK	1000	300	300	300	300	300	300	300
1	CREBBP (CBP)	1000	1000	1000	1000	1000	1000	1000	1000
1	CSNK1A [P]	1000	1570	1570	1570	1570	1570	1570	1570
1	CSNK1D [P]	1000	1000	1000	1000	1000	1000	1000	1000
1	CSNK1E [P]	1000	425	425	425	425	425	425	425
1	EP300	1000	600	600	600	600	600	600	600
1	FBXL3	1000	600	600	600	600	600	600	600
1	GSK3B	1000	1000	1000	1000	1000	1000	1000	1000
1	HDAC1	1000	950	950	950	950	950	950	950
1	HDAC3	1000	1200	1200	1200	1200	1200	1200	1200
1	KPNB1 (importin B)	1000	550	550	550	550	550	550	550
1	NCOR1	1000	1600	1600	1600	1600	1600	1600	1600
1	NR3C1	1000	700	700	700	700	700	700	700
1	NRIP1	1000	525	525	525	525	525	525	525
1	PPARGC1A	1000	1100	1100	1100	1100	1100	1100	1100
1	PPP1CA:PPP1CB:PPP1CC (PP1)	1000	2200	2200	2200	2200	2200	2200	2200
1	Protoporphyrin IX [Fe2+] (FERRIHEMEB)	1000	1000	1000	1000	1000	1000	1000	1000
1	RORA	1000	1625	1625	1625	1625	1625	1625	1625
1	RORB
2	CLOCK			0	0
2	CRY1						0
2	CRY2					0	0
2	NPAS2				0
2	NR1D1							0	0
2	NR1D2								0
	ARNTL1 (BMAL1)
	ARNTL1 [mRNA]
	ARNTL1:CLOCK
	ARNTL1:CLOCK [P]
	ARNTL1:CLOCK/NPAS2 [P]
	ARNTL1:CLOCK/NPAS2 [P]:CREBBP
	ARNTL1:NPAS2
	ARNTL1:NPAS2 [P]
	BHLHE40 (DEC1)
	BHLHE40 [mRNA]
	BHLHE41 (DEC2)
	BHLHE41 [mRNA]
	CIART
	CIART (chrono)
	CIART [mRNA]
	CIART:NR3C1:HDAC1
	CRY1
	CRY1 [U]:PER1 [U][P]:CSNK1A/D/E
	CRY1 [U]:PER2 [U][P]:CSNK1A/D/E
	CRY1 [U]:PER3 [U][P]:CSNK1A/D/E
	CRY1:PER1 [P]:CSKN1A/D/E
	CRY1:PER1 [P]:CSNK1A/D/E
	CRY1:PER2 [P]:CSKN1A/D/E
	CRY1:PER2 [P]:CSNK1A/D/E
	CRY1:PER3 [P]:CSKN1A/D/E
	CRY1:PER3 [P]:CSNK1A/D/E
	CRY2
	CRY2 [U]:PER1 [U][P]:CSNK1A/D/E
	CRY2 [U]:PER2 [U][P]:CSNK1A/D/E
	CRY2 [U]:PER3 [U][P]:CSNK1A/D/E
	CRY2:PER1 [P]:CSKN1A/D/E
	CRY2:PER1 [P]:CSNK1A/D/E
	CRY2:PER2 [P]:CSKN1A/D/E
	CRY2:PER2 [P]:CSNK1A/D/E
	CRY2:PER3 [P]:CSKN1A/D/E
	CRY2:PER3 [P]:CSNK1A/D/E
	DBP
	DBP [mRNA]
	DBP:DBP
	DBP:HLF
	DBP:TEF
	FBXL21
	FBXL21 [mRNA]
	HLF
	HLF [mRNA]
	HLF:HLF
	NFIL3
	NFIL3 (E4BP4)
	NFIL3 [mRNA]
	NPAS2
	NR1D1 (REV-ERBa)
	NR1D1:HDAC3:NCOR1
	NR1D2 (REVERBb)
	NR1D2 (REV-ERBb)
	NR1D2:HDAC3:NCOR1
	PER1
	PER1 [mRNA)
	PER1 [P]
	PER2
	PER2 [mRNA]
	PER2 [P]
	PER3
	PER3 [mRNA]
	PER3 [P]
	RORA [mRNA]
	RORA:EP300:PPARG1A:NRIP1
	RORB [mRNA]
	RORB:EP300:PPARG1A:NRIP1
	RORC
	RORC [mRNA]
	RORC:EP300:PPARG1A:NRIP1
	TEF
	TEF [mRNA]
	TEF:HLF
	TEF:TEF
	CLOCK [mRNA]
	CRY1 [mRNA]
	CRY2 [mRNA]
	NPAS2 [mRNA]
	NR1D1 [mRNA]
	NR1D2 [mRNA]
